# lncRNAKB: A comprehensive knowledgebase of long non-coding RNAs

**DOI:** 10.1101/669994

**Authors:** Fayaz Seifuddin, Komudi Singh, Abhilash Suresh, Yun-Ching Chen, Vijender Chaitankar, Ilker Tunc, Xiangbo Ruan, Ping Li, Yi Chen, Haiming Cao, Richard S. Lee, Fernando Goes, Peter P. Zandi, M. Saleet Jafri, Mehdi Pirooznia

**Author notes:** To whom correspondence should be addressed to: Mehdi Pirooznia, MD., PhD., Director, Bioinformatics and Computational Biology, National Heart Lung and Blood Institute, National Institutes of Health, https://bioinformatics.nhlbi.nih.gov, BG 12A RM 3053N, 12 SOUTH DR., Bethesda MD 20892.

## Abstract

We have assembled a comprehensive <u>l</u>ong <u>n</u>on-<u>c</u>oding <u>RNA</u> <u>k</u>nowledge<u>b</u>ase (lncRNAKB) of 77,199 annotated human lncRNAs (224,286 transcripts) by methodically integrating widely used lncRNAs resources. To facilitate functional characterization of lncRNAs, we employed Genotype-Tissue Expression (GTEx) project to provide tissue-specific gene expression profiles of lncRNAs in 31 solid organ tissues. Additional information includes network analysis to identify co-expressed gene modules to potentially delineate lncRNA function. Tissue-specificity, phylogenetic conservation scores and coding potential for lncRNAs are included. Finally, using whole genome sequencing data from GTEx, expression quantitative trait loci (*cis*-eQTL) regulated lncRNAs were calculated in all tissues. lncRNAKB is available at http://www.lncrnakb.org.
