## Supplementary Table3 for "lncRNAKB: A comprehensive knowledgebase of long non-coding RNAs"

### Sheet: Sheet1
Tissue	1Number_of_GTEx_RNA_seq_samples_analyzed	Number_of_GTEx_RNA_seq_samples_excluded_less_than_10million_reads_assigned	Number_of_GTEx_RNA_Seq_samples_final
Adipose_Tissue	595	7	588
Adrenal_Gland	158	1	157
Bladder	12	2	10
Blood	554	13	541
Blood_Vessel	723	15	708
Bone_Marrow	95	4	91
Brain	1364	86	1278
Breast	216	6	210
Cervix_Uteri	11	0	11
Colon	377	10	367
Esophagus	797	21	776
Fallopian_Tube	7	0	7
Heart	471	41	430
Kidney	36	3	33
Liver	142	7	135
Lung	350	25	325
Muscle	448	14	434
Nerve	321	11	310
Ovary	111	4	107
Pancreas	198	7	191
Pituitary	126	3	123
Prostate	118	3	115
Salivary_Gland	70	1	69
Skin	957	22	935
Small_Intestine	103	3	100
Spleen	119	3	116
Stomach	207	7	200
Testis	204	7	197
Thyroid	346	19	327
Uterus	93	4	89
Vagina	96	2	94
