## Supplementary Table6 for "lncRNAKB: A comprehensive knowledgebase of long non-coding RNAs"

### Sheet: Sheet1
Tissue	Number_of_RNA_seq_samples	Total_number_of_coexpression_modules_identified_by_WGCNA	Average_number_of_genes_per_module	Average_number_of_lncRNAs_per_module	Number_of_PCGs_that_passed_the CPM_filter_for_WGCNA	Number_of_lncRNAs_that_passed_the_CPM_filter_for_WGCNA
Adipose_Tissue	363	41	425.195	72.439	14478	2974
Adrenal_Gland	146	42	411.786	71.1429	14379	3005
Bladder	9	56	332.946	63.0536	15114	3531
Blood	356	24	546	73.5	11341	1765
Blood_Vessel	378	37	433.73	69.7838	13971	2740
Brain	170	36	531.972	105.694	15347	3805
Breast	184	20	469.75	66.45	15075	3275
Cervix_Uteri	8	109	166.45	30.945	14770	3373
Colon	250	14	1289.64	220.429	14969	3086
Esophagus	353	26	472.192	66.2308	14417	2753
Fallopian_Tube	7	93	204.129	38.9677	15360	3624
Heart	251	61	276.574	45.2623	14120	2762
Kidney	29	45	421.4	81.2222	15310	3655
Liver	118	62	257.306	40.871	13510	2564
Lung	274	49	375.204	65.8571	15165	3230
Muscle	359	29	504	71.4483	12742	2159
Nerve	268	44	380	378	14955	3678
Ovary	99	19	879.895	166.789	14355	3426
Pancreas	167	32	452.906	63.0938	13597	2487
Pituitary	108	35	484.629	96.0857	15477	4173
Prostate	101	54	356	70.7593	15418	3830
Salivary_Gland	63	38	479.5	85.1053	14987	3234
Skin	442	13	1050	617	14598	2791
Small_Intestine	90	36	507.528	91.6667	15451	3528
Spleen	108	55	336.018	69.0182	14727	3819
Stomach	182	44	395.341	65.7045	14850	3035
Testis	171	16	1355.12	433.062	17702	8777
Thyroid	286	33	566.697	113.727	15140	3889
Uterus	82	57	306.509	57.5263	14538	3415
Vagina	87	45	407.667	73.0444	15102	3301
