## Supplementary Table7 for "lncRNAKB: A comprehensive knowledgebase of long non-coding RNAs"

### Sheet: Sheet1
Tissue	Total_number_of_coexpression_modules_identified_by_WGCNA	Number_of_GO_Pathways_Tested	Number_of_GO_pathways_significant_p_value_less_than_0.05	Number_of_GO_pathways_significant_q_value_less_than_0.05
Adipose_Tissue	41	87406	12029	3508
Adrenal_Gland	42	87811	10943	3169
Bladder	56	84255	10020	866
Blood	24	47341	7125	1989
Blood_Vessel	37	84289	11218	3024
Brain	36	84425	10479	3011
Breast	20	42908	6451	2519
Cervix_Uteri	109	134074	16944	1148
Colon	14	35078	5765	1951
Esophagus	26	52718	7742	2801
Fallopian_Tube	93	121451	14699	1334
Heart	61	104175	13830	2391
Kidney	45	96369	11550	2186
Liver	62	106719	14479	3918
Lung	49	99896	13106	3351
Muscle	29	72643	9211	2580
Nerve	44	87406	6163	2438
Ovary	19	54164	6688	1897
Pancreas	32	73425	9702	2579
Pituitary	35	82184	10301	2547
Prostate	54	109164	13566	3091
Salivary_Gland	38	76127	10412	2899
Skin	13	36000	3057	1558
Small_Intestine	36	78067	10471	3011
Spleen	55	112813	13557	3033
Stomach	44	80683	12390	3695
Testis	16	42750	5661	2115
Thyroid	33	83359	10814	3089
Uterus	57	108747	13418	2293
Vagina	45	87673	11198	2581
