## Supplementary Table8 for "lncRNAKB: A comprehensive knowledgebase of long non-coding RNAs"

### Sheet: Modules_Identified
ModuleName	number_genes_in_module	number_lncrnas_in_module	lncrnas_in_module_lncRNAKBIDs_only	lncrnas_in_module_v2_converted_to_gene_symbol	top20_hub_genes
M1	3532	595	lnckb.100351/lnckb.100886/lnckb.102812/lnckb.1030/lnckb.103453/lnckb.10457/lnckb.104617/lnckb.104865/lnckb.105567/lnckb.105727/lnckb.105728/lnckb.105841/lnckb.10629/lnckb.10672/lnckb.106880/lnckb.10816/lnckb.10862/lnckb.108704/lnckb.10879/lnckb.10913/lnckb.109635/lnckb.109636/lnckb.11096/lnckb.110993/lnckb.110994/lnckb.11241/lnckb.112860/lnckb.11309/lnckb.113500/lnckb.11391/lnckb.11580/lnckb.1165…	lnckb.100351/lnckb.100886/lnckb.102812/MATN1-AS1/lnckb.103453/LOC103611081/lnckb.104617/lnckb.104865/lnckb.105567/lnckb.105727/lnckb.105728/lnckb.105841/RP11-218M22.1/CACNA1C-AS2/lnckb.106880/LOC105369632/LOC107984520/lnckb.108704/RP11-266K4.9/LOC642846/lnckb.109635/lnckb.109636/PLBD1-AS1/lnckb.110993/lnckb.110994/RASSF8-AS1/lnckb.112860/LOC105369714/lnckb.113500/LOC101927019/BCDIN3D-AS1/LOC10798…	TAX1BP1/NCOA4/DLAT/PCMT1/IARS2/OPA1/EPM2A/GRSF1/PRDX3/VWA8/SCRN3/KIAA0232/SUCLA2/GHITM/CFAP126/FASTKD2,AC008269.2/RCAN2/TOMM70/KIF1BP/WWP1
M2	1955	428	lnckb.10122/lnckb.101608/lnckb.10183/lnckb.10244/lnckb.103596/lnckb.10409/lnckb.10450/lnckb.104592/lnckb.10485/lnckb.1061/lnckb.1063/lnckb.10631/lnckb.10673/lnckb.1069/lnckb.107149/lnckb.10790/lnckb.10836/lnckb.10996/lnckb.11045/lnckb.11069/lnckb.111265/lnckb.11149/lnckb.11151/lnckb.11187/lnckb.11276/lnckb.11344/lnckb.11546/lnckb.11839/lnckb.11840/lnckb.11927/lnckb.11981/lnckb.12056/lnckb.12180/l…	LOC100131626/lnckb.101608/USP2-AS1/MIR100HG/lnckb.103596/LOC105369565/LOC105369574/lnckb.104592/MIR4697HG/LOC105378626/lnckb.1063/LOC105369597/CACNA1C-AS1/LOC101929444/lnckb.107149/LOC105369631/C1RL-AS1/PRR4/LOC107984485/LOC100506314/lnckb.111265/LOC102724227/LOC107984527/RP11-59N23.3,RP11-59N23.1/RP11-1060J15.4/RP11-467L13.7/RP11-386G11.5/LOC105369779/lnckb.11840/LRP1-AS/RP11-620J15.3/LOC1053698…	ACAT1/ASB8/CKMT2/GOT2/COQ9/ATP5A1/NFS1/ACO2/ATP5B/ECI2/FEM1A/NDUFA9/SIRT5/LDHB/PDHB/SDHB/PHYH/DECR1/SDHA/MRPL46
M3	1013	177	lnckb.101486/lnckb.10374/lnckb.10909/lnckb.109126/lnckb.111443/lnckb.112170/lnckb.11457/lnckb.11531/lnckb.11555/lnckb.12024/lnckb.1290/lnckb.12978/lnckb.14346/lnckb.15734/lnckb.15882/lnckb.16538/lnckb.17924/lnckb.18464/lnckb.18465/lnckb.18466/lnckb.18793/lnckb.18897/lnckb.19192/lnckb.19381/lnckb.19480/lnckb.19534/lnckb.19598/lnckb.20255/lnckb.2045/lnckb.2102/lnckb.21084/lnckb.22681/lnckb.23505/ln…	lnckb.101486/ST3GAL4-AS1/A2M-AS1/lnckb.109126/lnckb.111443/lnckb.112170/LOC102723757/LOC105369755/LOC105369760/TMEM5-AS1/LOC107984944/NRAV/MYCBP2-AS1/RP11-840I19.3/RP11-109N23.4/LOC107987209/FBXO22-AS1/lnckb.18464/RP11-299G20.5/LOC100507472/SNHG9/RP11-473M20.9/LOC105371102/LOC107984826/LOC105371159/RP11-455F5.6/FBXL19-AS1/VAC14-AS1,RP11-424M24.3/RP11-486G15.2/LOC105378828/LOC105371501/CACNA1G-AS1…	NCKAP1/TRIP12/YME1L1/IPO7/CSNK2A1/UBE3C/RALGAPB/CLOCK/UBQLN1/EIF4G2/DPH3/OGFOD1/DHX29/AP3M1/SH3GLB1/ICE1/LDOC1L/FAM120A/KLHDC10/ARL8B
M4	534	55	lnckb.11166/lnckb.12785/lnckb.17224/lnckb.17654/lnckb.18687/lnckb.19/lnckb.19322/lnckb.19388/lnckb.20924/lnckb.21007/lnckb.22529/lnckb.22581/lnckb.22792/lnckb.22855/lnckb.24108/lnckb.26284/lnckb.27130/lnckb.29146/lnckb.2962/lnckb.30042/lnckb.30383/lnckb.30478/lnckb.33036/lnckb.33689/lnckb.34035/lnckb.34604/lnckb.36123/lnckb.36148/lnckb.38560/lnckb.39852/lnckb.40442/lnckb.42318/lnckb.43813/lnckb.4…	LOC105369685/MAPKAPK5-AS1/SERF2,HYPK/IQCH-AS1/LOC105371038/LOC101928626/lnckb.19322/LCMT1-AS1/PITPNA-AS1/LOC105371492/RP11-6N17.4/LOC105371814/lnckb.22792/LOC101927755/NDUFV2-AS1/LINC00662/NAPA-AS1/RP11-563N4.1/lnckb.2962/PARTICL/UTAT33/LINC00116/LINC00493/LOC101927377/SLMO2-ATP5E/URB1-AS1/PRR34-AS1/LOC105373077/LOC100289361/LOC105374374/LOC105377663/MIR4458HG/lnckb.43813/LOC101930114/ZSCAN16-AS1…	UQCR10/NDUFB10/COX4I1/NDUFS6/NDUFA2/ATP5J2/NDUFA13/NDUFB2/URGCP-MRPS24/ATP5J2-PTCD1/MRPS24/COX6B1/NDUFV3/UQCRQ/COX5B/COX5A/CPSF4/C14orf2/CYC1/TRMT112
M5	526	87	lnckb.102839/lnckb.109440/lnckb.12348/lnckb.1281/lnckb.15024/lnckb.15029/lnckb.15037/lnckb.15305/lnckb.15679/lnckb.17116/lnckb.17964/lnckb.1843/lnckb.18847/lnckb.20140/lnckb.20433/lnckb.20724/lnckb.21093/lnckb.21095/lnckb.22264/lnckb.22317/lnckb.22318/lnckb.22335/lnckb.22469/lnckb.23270/lnckb.24600/lnckb.25501/lnckb.25618/lnckb.26209/lnckb.2638/lnckb.26558/lnckb.26955/lnckb.28983/lnckb.30456/lnck…	lnckb.102839/lnckb.109440/lnckb.12348/GJA9-MYCBP/PRMT5-AS1/RP11-298I3.4/LOC107984665/SLC25A21-AS1/HIF1A-AS1/RAD51-AS1/LOC105370910/LINC01359/FLJ42627/RP11-297D21.4/RP11-303E16.3/AC137932.5/RP11-333E1.1/lnckb.21095/LOC102725238/RP11-242D8.1/LOC107985003/LINC00910/CRHR1-IT1/LOC107985013/RP11-484L8.1/lnckb.25501/ZNF561-AS1/RP11-678G14.3,RP11-678G14.4/ATP1A1-AS1/ZNF529-AS1/CTB-171A8.1/AC104699.1/SH3R…	PSME3/ILF2/CCT6A/ABCF2/EIF2S1/CCT5/GPATCH4/PRPF4/EIF2S2/PPM1G/GART/AAGAB/MRPL3,RP11-517B11.7/BMS1/PRMT5/SERBP1/PSMA5/EI24/EIF4G1/EIF5A
M6	512	84	lnckb.12096/lnckb.12834/lnckb.13277/lnckb.13576/lnckb.14689/lnckb.16000/lnckb.16835/lnckb.16836/lnckb.16913/lnckb.17569/lnckb.18308/lnckb.18718/lnckb.18848/lnckb.20013/lnckb.2040/lnckb.21307/lnckb.21308/lnckb.22501/lnckb.23370/lnckb.23444/lnckb.23503/lnckb.2431/lnckb.24397/lnckb.25887/lnckb.2746/lnckb.28760/lnckb.2885/lnckb.3105/lnckb.31636/lnckb.32139/lnckb.32650/lnckb.32658/lnckb.32659/lnckb.32…	LOC105369816/TBX5-AS1/LACAT8/LOC105370113/lnckb.14689/LINC01629/LOC107984780/LOC105370740/LOC105370939/LOC101928988/LOC105370979/LMF1-AS1/CTD-2270P14.1/RP11-481J2.2/LOC107985041/LOC105371532/LOC105371531/RP11-156P1.3/RP11-13K12.1/C1QTNF1-AS1/BAIAP2-AS1/LOC105378892/DSCAS/CTB-55O6.12/CH17-437K3.1/LOC101929733/LOC102723321/FLG-AS1/LOC105376748/CTD-2308L22.1/LINC01237/LOC105373980/LOC105373979/RP5-8…	SBK2/GNAO1/CELSR2/KIF1A/ACSF2/MYL4/PAM/NTM/BMP7/TBX5/OTOGL/NTN1/SMIM10L2B/MYL7/GRIN2C/DDR1/ZNF385B/KCNJ3/MYBPHL/ASPG
M7	497	79	lnckb.10715/lnckb.1280/lnckb.14109/lnckb.14315/lnckb.15906/lnckb.16335/lnckb.1642/lnckb.17173/lnckb.20528/lnckb.21206/lnckb.21902/lnckb.22459/lnckb.23175/lnckb.23251/lnckb.24281/lnckb.24438/lnckb.24788/lnckb.25675/lnckb.26161/lnckb.26432/lnckb.27779/lnckb.2858/lnckb.29782/lnckb.29785/lnckb.30076/lnckb.3011/lnckb.30589/lnckb.30710/lnckb.32319/lnckb.32715/lnckb.34397/lnckb.3473/lnckb.35248/lnckb.35…	CCND2-AS2/lnckb.1280/RP11-327P2.5/LMO7-AS1/RP5-1021I20.1/LINC01550/LOC100507564/RP11-23P13.6/LOC400548/SENP3-EIF4A1/RP11-47L3.1/RP11-798G7.6/MGC16275/RP11-649A18.12/GATA6-AS1/RP11-96A15.1/RP11-879F14.3,RP11-879F14.2/ILF3-AS1/CTC-559E9.1/CTC-523E23.1/ERVK3-1/LOC100996756/PCBP1-AS1/PCBP1-AS1/LOC90784/lnckb.3011/lnckb.30589/NIFK-AS1/LINC00471/SDCBP2-AS1/MIR99AHG,AP000473.5,AP000473.8/LOC107985219/LO…	SENP3-EIF4A1/XPO5/NIFK/EIF4A1/PUM3/PNO1/EIF3B/RRP9/MRTO4/LRRC59/IPO4/DHX37/NOP2/SNRPD1/WDR46/WDR43/BYSL/PPAN/NAT10/SEH1L
M8	448	90	lnckb.10151/lnckb.103037/lnckb.10875/lnckb.11707/lnckb.12850/lnckb.13005/lnckb.13123/lnckb.13665/lnckb.140/lnckb.14104/lnckb.14569/lnckb.14615/lnckb.1519/lnckb.15198/lnckb.15250/lnckb.15254/lnckb.15415/lnckb.15429/lnckb.17329/lnckb.17330/lnckb.18125/lnckb.18434/lnckb.18810/lnckb.19114/lnckb.19285/lnckb.19886/lnckb.20083/lnckb.20935/lnckb.22287/lnckb.22316/lnckb.24199/lnckb.2429/lnckb.25073/lnckb.…	RP11-110I1.12/lnckb.103037/FAM66C,RP11-266K4.14/RP11-983P16.4/RP11-116D17.3/LOC105370032/RP11-83B20.1/PAN3-AS1/LOC105378593/INTS6-AS1/LINC01232/LOC105370337/MKNK1-AS1/CTD-2213F21.2/SRP54-AS1/LOC101927178/LOC107987206/LOC105378179/GABPB1-AS1/lnckb.17330/lnckb.18125/SPATA41/LOC105371049/RP11-166B2.8/ACSM3/RP11-434E6.4/RP11-403P17.4/MIR22HG/RAMP2-AS1/NBR2/RP11-861E21.1,RP11-861E21.2/lnckb.2429/RP11-…	STRAP/PSMA2/NAA20/PSMA1/PSMA6/MRPL47/PSMC2/DCUN1D5/XRCC6/AK6/TIMM17A/GRPEL1/ACP1/MRFAP1/YWHAE/EIF3M/TAF9/PSMB2/TOX4/RRP15
M9	434	62	lnckb.105063/lnckb.1066/lnckb.108289/lnckb.11196/lnckb.11330/lnckb.11866/lnckb.1240/lnckb.12823/lnckb.13508/lnckb.1364/lnckb.13950/lnckb.15888/lnckb.16008/lnckb.16093/lnckb.17838/lnckb.19799/lnckb.21605/lnckb.22042/lnckb.22995/lnckb.26482/lnckb.26753/lnckb.27686/lnckb.28688/lnckb.29276/lnckb.29319/lnckb.29323/lnckb.29339/lnckb.29531/lnckb.29542/lnckb.29886/lnckb.30136/lnckb.31005/lnckb.31010/lnck…	lnckb.105063/RP11-73M7.9/lnckb.108289/LOC105369151/LOC107984502/LOC105369782/LOC105378649/lnckb.12823/RP11-172H24.4/LOC101929901/LOC107984603/LOC101928123/RP11-7F17.3/FLRT2/UBL7-AS1/LOC101927250/LOC107984969/LINC00672/RGS9/TMEM147-AS1/lnckb.26753/ZNF667-AS1/ID2-AS1/LOC101929667/LOC107985875/LOC105374567/LOC100506047/LOC107985885/AC007743.1/BOLA3-AS1/LOC101928403/LOC101928386/ZEB2-AS1/MIR92B/TTC3-…	SGCE/CYBRD1/BST1/FBXO17,CTC-360G5.9/ISLR/UNC5C/EVC/CASC4/MATN2/PTPN13/TIMP2/FBLN2/CPQ/THBS3/COL16A1/ST8SIA1.1/MIR92B/EFS/OLFML1/SLIT2
M10	397	62	lnckb.10129/lnckb.10327/lnckb.112213/lnckb.11443/lnckb.12154/lnckb.1418/lnckb.14371/lnckb.14523/lnckb.15940/lnckb.16750/lnckb.16889/lnckb.17779/lnckb.18666/lnckb.18667/lnckb.19592/lnckb.21547/lnckb.22248/lnckb.23238/lnckb.2336/lnckb.23441/lnckb.25128/lnckb.25338/lnckb.26597/lnckb.26938/lnckb.27780/lnckb.2840/lnckb.29574/lnckb.29575/lnckb.30015/lnckb.30110/lnckb.30111/lnckb.30115/lnckb.30499/lnckb…	LOC101929089/RP11-677M14.7/lnckb.112213/RP11-352M15.2/LOC105369828/LOC107984947/RBM26-AS1/DNAJC3-AS1/LOC107984690/RP11-566K19.6/LOC101927788/LOC105370888/LOC100134368/LOC105371036/lnckb.19592/LOC107984995/LOC105371781/LOC107985034/RTCA-AS1/lnckb.23441/AC005775.2/lnckb.25338/ZNF571-AS1/LOC107985275/LOC105372480/RP11-315I20.1/LOC102724142/lnckb.29575/LOC105374836/AC133644.2/LINC00152/LINC00152/MIR4…	PRELID1/ARHGDIA/MXD3/ARPC4/CLPTM1L/CLIC1/SLC52A2/NME1-NME2/NCLN/PFN1/RUVBL1/EME1/DPM2/SRM/TMED9/SH3BGRL3/TMEM208/LMNB2/EIF6/SEC61A1
M11	352	65	lnckb.10415/lnckb.106425/lnckb.107639/lnckb.10905/lnckb.13568/lnckb.13573/lnckb.16579/lnckb.16937/lnckb.17449/lnckb.17797/lnckb.18823/lnckb.20005/lnckb.20354/lnckb.2240/lnckb.23350/lnckb.24017/lnckb.24969/lnckb.2541/lnckb.2542/lnckb.25750/lnckb.25989/lnckb.26763/lnckb.26802/lnckb.2998/lnckb.3002/lnckb.30910/lnckb.35396/lnckb.35701/lnckb.37235/lnckb.38235/lnckb.40675/lnckb.41647/lnckb.4169/lnckb.4…	SENCR/lnckb.106425/lnckb.107639/LINC00987/LINC00327/LOC105370114/LOC100507437/LOC100996255/RP11-50C13.1/NPTN-IT1/LOC107984839/LOC101927556/RP11-77K12.9/RP5-1033H22.2/SNHG20/LOC101927044/LOC107985177/FAM212B-AS1/LOC101928718/ZNF625-ZNF20/LOC105372295/MIA-RAB4B/AC006129.1,LINC01480/LOC100289061/ADAMTSL4-AS1/CCNT2-AS1/lnckb.35396/LOC107985590/PRKAR2A-AS1/LOC105374086/LOC107986289/LOC105377506/RP11-4…	ANK2/ACADSB/LANCL1/TMEM182/ITFG1/SCAPER/CLCN4/SCP2/PEX19/BTBD1/LRBA/ATE1/NUCKS1/PREPL/SLC25A40/MAPK9/TMEM246/TFDP2/TMOD1/TCIRG1,RP11-802E16.3
M12	339	32	lnckb.1427/lnckb.14955/lnckb.15108/lnckb.15509/lnckb.16441/lnckb.1686/lnckb.19460/lnckb.20142/lnckb.21005/lnckb.22482/lnckb.24455/lnckb.26541/lnckb.27514/lnckb.33531/lnckb.34942/lnckb.37239/lnckb.37538/lnckb.43470/lnckb.44425/lnckb.44995/lnckb.44997/lnckb.47131/lnckb.4736/lnckb.51120/lnckb.51935/lnckb.53625/lnckb.54783/lnckb.54789/lnckb.57211/lnckb.57216/lnckb.57591/lnckb.69636	KDM4A-AS1/LOC101929718/LOC102725044/LOC105370500/lnckb.16441/MROH7-TTC4/ATP2A1-AS1/CTD-2012K14.8/LOC105371493/KANSL1-AS1/LOC105372064/LOC107985304/LOC105372457/PLCG1-AS1/TSPEAR-AS1/RP13-131K19.7/PTPRG-AS1/LOC107986363/LOC107986463/LOC105377769/CTC-338M12.6/RP1-191J18.66/LOC107985353/CTB-167B5.1,AC003991.3/LOC105375521/LOC105375884/TONSL-AS1/LOC105375803/CCDC183-AS1/lnckb.57216/PIR-FIGF/lnckb.69636	MTDH/ACTR2/PPP2R5E/SEC23A/AP3B1/TNPO1/DHX36/CANX/ARCN1/GALNT1,RP11-873E20.1/TMED7/LUZP6/MTPN/HNRNPK/WAPL/CLTC/SEL1L/ITCH/DR1/NUDT21
M13	325	31	lnckb.106542/lnckb.11057/lnckb.15715/lnckb.15822/lnckb.16939/lnckb.18133/lnckb.21141/lnckb.21696/lnckb.23212/lnckb.26985/lnckb.31473/lnckb.31624/lnckb.31916/lnckb.31992/lnckb.43078/lnckb.46571/lnckb.46955/lnckb.48201/lnckb.51331/lnckb.52617/lnckb.52765/lnckb.52832/lnckb.55529/lnckb.55889/lnckb.56742/lnckb.57266/lnckb.57935/lnckb.58290/lnckb.66102/lnckb.6862/lnckb.77187	lnckb.106542/LOC105369663/LOC102723809/LOC100289511/RP11-1000B6.8/LINC00933/RNASEK-C17orf49/SPAG5-AS1/LOC105371893/CTB-179K24.3/AC009948.5/LOC105373796/AC007038.7/AC098820.4,AC098820.3/LOC105369228/LOC730101/LOC105377887/LOC101929670/LOC105375424/FAM66B/FAM66D/lnckb.52832/LOC105376059/RP11-575L7.2/lnckb.56742/LOC107987144/UXT-AS1/FTX/lnckb.66102/PLCE1-AS1/lnckb.77187	PPP1CA/DRAP1/POP7/MRPL14/SF3B5/CCDC124/TMEM147/CENPB/PUF60/COG8/RMND5B/PSMB3/PSMA7/SSU72/LONP1/FLAD1/TOMM22/VPS4A/FAM96B/TXNL4A
M14	319	39	lnckb.12672/lnckb.13315/lnckb.13813/lnckb.1527/lnckb.15702/lnckb.21718/lnckb.22442/lnckb.25514/lnckb.26307/lnckb.27033/lnckb.27119/lnckb.27281/lnckb.29067/lnckb.30533/lnckb.32519/lnckb.33789/lnckb.34105/lnckb.34216/lnckb.36271/lnckb.36895/lnckb.37125/lnckb.38458/lnckb.42406/lnckb.45999/lnckb.49906/lnckb.51108/lnckb.54702/lnckb.55418/lnckb.56876/lnckb.71024/lnckb.7112/lnckb.71433/lnckb.74142/lnckb…	LOC101929162/LOC107984455/LOC105370165/EFCAB14-AS1/LOC105370532/RP11-20B24.5,RP11-20B24.6/RP13-890H12.2/LOC105372261/AC008991.1/AC074212.5/LOC105372427/LOC105372435/LINC01460/FLJ42351/KLHL30-AS1/LINC01273,RP11-112L6.2/LAMA5-AS1/RP4-591C20.9/LOC107985568/LOC107986073/LOC107986083/IL20RB-AS1/lnckb.42406/SAPCD1-AS1/LOC105375150/TP53TG1/MINCR/LINC00950/LOC100506100/lnckb.71024/LOC102724351/lnckb.7143…	DNAJC4/GAMT/TMF1/TMEM134/EFCAB14-AS1/SHARPIN/TCEA1/THAP3/MIB1/DGCR6L/DGAT1/UQCC2/MED13/FASTK/ANKIB1/STAG1/AIDA/EFCAB14/LOC100506100/KIAA1033
M15	250	38	lnckb.10372/lnckb.10760/lnckb.12709/lnckb.14358/lnckb.18306/lnckb.18456/lnckb.22111/lnckb.25052/lnckb.25685/lnckb.25848/lnckb.29072/lnckb.29083/lnckb.29405/lnckb.31173/lnckb.33145/lnckb.34878/lnckb.35003/lnckb.36154/lnckb.36481/lnckb.36973/lnckb.37053/lnckb.37431/lnckb.37568/lnckb.38043/lnckb.38768/lnckb.38927/lnckb.45180/lnckb.48045/lnckb.51867/lnckb.51870/lnckb.52944/lnckb.53262/lnckb.53311/lnc…	HP11014/LOC105369625/LOC101929204/EDNRB-AS1/LINC01578/RP11-424I19.2/RARA-AS1/LOC101927897/lnckb.25685/LOC284454/BRE-AS1/FLJ31356/LOC100506142/LOC107985780/LOC105372572/TCONS_00029157/lnckb.35003/CTA-29F11.1/BHLHE40-AS1/LOC101928263/RP11-188P20.3/LOC107986087/ADAMTS9-AS2/ZBTB20-AS1/TIPARP-AS1/LOC105374209/LOC101927730/LINC00473/MIR29A,LINC-PINT,RP11-138A9.1/RP11-138A9.2/LOC107986924/RP11-359E19.1/…	ZBTB21/MAFF/CCNL1/NDEL1/ZFP36/SERPINB9/RLF/BTG3/USP36/lnckb.10860/SLC2A3/ATXN7/CHD1/lnckb.3282/CHSY1/CCNH/AC012368.1/NCOA7/BHLHE40-AS1/BHLHE40
M16	245	142	lnckb.101558/lnckb.10158/lnckb.103532/lnckb.104997/lnckb.107511/lnckb.109260/lnckb.112790/lnckb.112791/lnckb.112918/lnckb.112919/lnckb.12012/lnckb.12148/lnckb.12958/lnckb.13029/lnckb.13098/lnckb.1329/lnckb.1339/lnckb.1345/lnckb.13482/lnckb.1431/lnckb.14557/lnckb.15098/lnckb.16272/lnckb.16761/lnckb.16909/lnckb.17012/lnckb.17327/lnckb.18680/lnckb.19396/lnckb.20407/lnckb.20728/lnckb.20729/lnckb.2113…	lnckb.101558/lnckb.10158/lnckb.103532/lnckb.104997/lnckb.107511/lnckb.109260/lnckb.112790/lnckb.112791/lnckb.112918/lnckb.112919/lnckb.12012/LINC01481/RP1-267D11.6/LINC01089/LOC101927415/RP1-39G22.7/RP11-656D10.3/NFYC-AS1/RP11-61K9.3/LOC105378688/DOCK9-AS2/RP11-468E2.11/DICER1-AS1/LOC102723564/RP11-16E12.1/RP11-128A17.2/FLJ10038/lnckb.18680/CTD-2547G23.4/LOC101928230/LOC101930112/RP11-104N10.1/AL…	CTD-2547G23.4/LOC105372117/LOC100289230/LOC401261/LOC105375666/LOC102724810/LOC100270804/ZNF790-AS1/CAPN10-AS1/lnckb.35310/CH17-264L24.1/NRG4/LOC105377642/LOC105372392/lnckb.51267/CTB-129P6.11/C8orf44/MASP2/GLUD1P3/RP11-679C8.2
M17	238	31	lnckb.10001/lnckb.10002/lnckb.11304/lnckb.11835/lnckb.14739/lnckb.17011/lnckb.2599/lnckb.30320/lnckb.33203/lnckb.33281/lnckb.33989/lnckb.348/lnckb.36522/lnckb.41149/lnckb.41680/lnckb.44038/lnckb.45228/lnckb.45230/lnckb.45854/lnckb.47379/lnckb.51619/lnckb.53841/lnckb.6613/lnckb.6615/lnckb.67101/lnckb.6759/lnckb.779/lnckb.83747/lnckb.87326/lnckb.90422/lnckb.99666	NCAM1-AS1/RP11-839D17.3/RP11-996F15.2/RP11-644F5.10/LINC00346/lnckb.17011/LOC105378914/AC016738.3/RP5-965G21.4/ABALON/NKILA/lnckb.348/LINC00312/LOC105377378/RP11-597D13.8/RP11-381K20.2/LOC105374893/LOC107986558/HCG4/LOC105377982/RP11-667F14.1/CA3-AS1/RP11-119F19.5/NUTM2B-AS1/AC005943.5/RP11-149I23.3/LOC105376860/lnckb.83747/lnckb.87326/lnckb.90422/lnckb.99666	LLPH/IPO5/ABHD5/SSR3/GLRX3/AKAP2/PALM2-AKAP2/HIPK2/DLG1/CCT2/PARD3/KPNB1/FAM222B/MAP2K1/DCBLD2/FHL1/WSB2/CALU/UGP2/CDV3
M18	227	18	lnckb.10780/lnckb.11095/lnckb.11262/lnckb.16540/lnckb.19595/lnckb.21144/lnckb.25232/lnckb.29526/lnckb.36673/lnckb.38798/lnckb.45983/lnckb.46447/lnckb.48170/lnckb.57917/lnckb.7190/lnckb.8510/lnckb.9201/lnckb.9262	RP5-940J5.3/LOC101928317/lnckb.11262/LOC102723342/MIR762HG/MIR497HG/lnckb.25232/AC012358.8/FGD5-AS1/LOC100996447/LOC105375019/LOC107986599/lnckb.48170/LOC105373194/PDCD4-AS1/RP11-613D13.5/LOC105369351/RAD9A	LRRC56/HRAS/PUSL1/GFER/RAD9A/FUZ/MCRIP1/C16orf13/CAPN7/ZNHIT1/NUBP2/RFXANK/MPG/lnckb.25232/SEC24B/CPSF3L/ABHD17A/ADAP1/ZNF524/ARF5
M19	211	31	lnckb.1146/lnckb.11794/lnckb.1284/lnckb.13724/lnckb.13948/lnckb.18450/lnckb.21228/lnckb.22509/lnckb.25565/lnckb.25653/lnckb.29165/lnckb.31664/lnckb.33473/lnckb.33750/lnckb.35194/lnckb.37567/lnckb.3767/lnckb.38787/lnckb.38814/lnckb.41013/lnckb.4308/lnckb.4366/lnckb.45915/lnckb.45917/lnckb.50535/lnckb.51524/lnckb.56787/lnckb.62044/lnckb.6430/lnckb.8987/lnckb.995	LOC101929464/LOC102724050/LOC105378663/TEX26-AS1/LOC105370297/RP11-66B24.4/LOC107987244/THCAT158/RAB11B-AS1/CTD-2369P2.8/LOC105374454/LOC105747689/SNHG17,RP4-564F22.5/ZFAS1/LOC105372859/ADAMTS9-AS1/GAS5/RP11-555M1.3,RP11-550I24.2/IQCJ-SCHIP1-AS1/LOC105377347/LOC284581/LOC105372881/LOC105379695/HCG20/SNHG15/CTB-30L5.1/LOC105376278/CATG00000037745.1/UNC5B-AS1/SNHG1/SNHG12	SNHG15/RP11-421L21.2/PPP1R18/RAP1B/PPRC1/GATAD2A/ADAMTS9/PLAUR/TGIF1/GFPT2/PUS7/IL4R/UTP18/SRSF9/TAF1D,RP11-178H8.7/UGDH/ZFAS1/BAZ1A/SBNO2/WTAP
M20	197	12	lnckb.21008/lnckb.22805/lnckb.26287/lnckb.2814/lnckb.28731/lnckb.43268/lnckb.47078/lnckb.47389/lnckb.51787/lnckb.62733/lnckb.9029/lnckb.9892	P2RX5/TSPOAP1-AS1/lnckb.26287/RP11-403I13.8/LOC101929882/CTD-2015H6.3/LOC105377920/lnckb.47389/LOC101928451/CATG00000048589.1/OTUB1/LOC105369477	PSMB6/STOML2/PSMB5/PHB/MRPL58/MRPS17/MRPL36/TIMM50/SNRPC/MRPL37/ASNA1/MRPL51/MRPL33/PARK7/NKIRAS2/ERAL1/PSMB7/RAD23A/MRPL2/C1QBP
M21	194	20	lnckb.14808/lnckb.17333/lnckb.17482/lnckb.1928/lnckb.19818/lnckb.27809/lnckb.28606/lnckb.29656/lnckb.30447/lnckb.31174/lnckb.31575/lnckb.41569/lnckb.43475/lnckb.46631/lnckb.51873/lnckb.51987/lnckb.67125/lnckb.68471/lnckb.8068/lnckb.8069	LOC107984583/LOC107984741/RORA-AS1/ZRANB2-AS1/RP11-327F22.4/LOC105372486/RNASEH1-AS1/LOC105374772/GCC2-AS1/AC005042.4/LOC107985784/LOC105377485/LOC102724748/RP11-203B9.4/RP11-180C16.1/LOC100129148/RP11-440D17.3/lnckb.68471/SBF2-AS1/LOC105369149	CTDSPL2/POLK/PHC3/ATAD2B/PHIP/NFAT5/ZNF451/GPR160/PAXBP1/AEBP2/TNKS2/RP11-203B9.4/BRAF/MON2/SENP6/FAR1/ZNF654/FGFR1OP2/ZDHHC17/PTBP2
M22	182	25	lnckb.10082/lnckb.1550/lnckb.15805/lnckb.20305/lnckb.24530/lnckb.31965/lnckb.36474/lnckb.37419/lnckb.38188/lnckb.38192/lnckb.39744/lnckb.41966/lnckb.43118/lnckb.44365/lnckb.44512/lnckb.44939/lnckb.49679/lnckb.53677/lnckb.54637/lnckb.55812/lnckb.6749/lnckb.6750/lnckb.6883/lnckb.8082/lnckb.8891	LOC100652768/LINC01389/ACTN1-AS1/LOC101927978/LOC101927943/AC012462.1/ITPR1-AS1/ITIH4-AS1/MYLK-AS1/LOC105369194/LOC107986251/RP11-326I11.3/LOC105379028/CARMN/CTB-109A12.1/LOC101928445/LOC101926963/MSC-AS1/CTD-3064M3.3/LOC105376095/ACTA2-AS1/lnckb.6750/ENTPD1-AS1/MRVI1-AS1/RP11-286N22.10	CCDC3/MYO1D/ITGA8/MYH11/LMOD1/KCNMB1/NDE1/NOV/FLNA/lnckb.44366/LOC105369194/SUSD5/WFDC1/MRVI1/ITIH3/SLC22A3/MCAM/CBL/JAG1/EDIL3
M23	179	22	lnckb.10490/lnckb.10678/lnckb.16134/lnckb.17813/lnckb.19489/lnckb.19543/lnckb.25076/lnckb.2583/lnckb.26712/lnckb.27442/lnckb.29907/lnckb.3199/lnckb.32079/lnckb.3730/lnckb.43491/lnckb.43870/lnckb.51107/lnckb.67116/lnckb.72892/lnckb.73948/lnckb.84413/lnckb.8511	RP11-713P17.3/RP4-816N1.6/FOXN3-AS1/lnckb.17813/SLX1B-SULT1A4/SLX1A-SULT1A3/PARD6G-AS1/RP5-1073O3.2/lnckb.26712/lnckb.27442/LBX2-AS1,RP11-523H20.3/RP11-422P24.11/lnckb.32079/DNM3OS/RGMB-AS1/P4HA2-AS1/LOC105375384/RP11-309G3.3/lnckb.72892/lnckb.73948/lnckb.84413/lnckb.8511	MB21D1/FKBP4/HSPH1/NAALAD2,AP000648.5/CHORDC1/C11orf84/DEDD2/HSPA6/HSPA1L/NKRF/DNAJA1/RP4-816N1.6/MICB/lnckb.73948/C17orf67/CACYBP/HSPA1A/PTGES3/PARD6G-AS1/RP9P
M24	173	28	lnckb.10773/lnckb.18812/lnckb.19755/lnckb.20950/lnckb.21185/lnckb.21492/lnckb.22967/lnckb.23264/lnckb.23286/lnckb.23553/lnckb.25225/lnckb.25342/lnckb.25823/lnckb.26041/lnckb.26761/lnckb.26919/lnckb.29879/lnckb.34204/lnckb.35607/lnckb.36235/lnckb.36577/lnckb.38333/lnckb.45962/lnckb.49972/lnckb.51354/lnckb.51872/lnckb.65528/lnckb.8725	LOC105369628/SNHG19/ITFG1-AS1/lnckb.20950/TMEM256-PLSCR3/LOC105371566/SNHG25/LOC107985023/RP11-552F3.9/RP13-1032I1.7/CTB-31O20.4/CACTIN-AS1/LOC105372282/LOC105372299/RAB4B-EGLN2/RP11-15A1.3/DGUOK-AS1/RTEL1-TNFRSF6B/MORC2-AS1/lnckb.36235/GHRLOS/lnckb.38333/ATP6V1G2-DDX39B/LOC105375169/RP11-758P17.3/MKLN1-AS/lnckb.65528/lnckb.8725	GAK/POLR2H/TRABD/ATXN2L/SSBP4/TPRA1/RP13-1032I1.7/B3GAT3/SDCCAG3/ATP13A1/TSEN54/NAT9/HDAC7/ZGPAT/AUP1/CLASRP/EML3/ZBTB17/REXO1/LOC105372282
M25	165	25	lnckb.17470/lnckb.21434/lnckb.2359/lnckb.25769/lnckb.29247/lnckb.29925/lnckb.29926/lnckb.30680/lnckb.3860/lnckb.38849/lnckb.41201/lnckb.46894/lnckb.53633/lnckb.53716/lnckb.56719/lnckb.58128/lnckb.58502/lnckb.60997/lnckb.61420/lnckb.62373/lnckb.62556/lnckb.66518/lnckb.72239/lnckb.93955/lnckb.94581	lnckb.17470/LRRC75A-AS1/RP11-411H5.1/LOC105372279/AC016995.3/LINC01291/AC104135.2/LOC105373582/ACBD6/LOC101243545/LOC107983979/SNHG5/SNHG6/LOC105375904/LOC100129034/LINC01420/LOC286437/CATG00000019355.1/CATG00000027505.1/CATG00000042736.1/CATG00000045628.1/lnckb.66518/lnckb.72239/lnckb.93955/lnckb.94581	RPL32/RPL19/RPL7A/RPS15A/RPL23/RPS12/RPL11/RPL27A/RPL29/RPS3/RPL13A/RPS6/RPS10/RPL17-C18orf32/RPS10-NUDT3/RPS5/RPS7/RPS8/RPL17/RPS27A
M26	162	20	lnckb.12654/lnckb.14968/lnckb.15682/lnckb.18940/lnckb.23637/lnckb.31208/lnckb.31768/lnckb.34701/lnckb.37604/lnckb.42153/lnckb.42538/lnckb.45946/lnckb.45947/lnckb.46089/lnckb.49702/lnckb.49741/lnckb.54807/lnckb.6970/lnckb.70690/lnckb.9385	RP11-651L5.3/LINC00641/LOC105370526/LOC105371060/RP13-638C3.3/LOC101929512/LOC101927795/CBR3-AS1/CTD-2013N24.2/PP7080/lnckb.42538/XXbac-BPG299F13.17/HCG27/HCG25/LOC101927021/LOC101927181/lnckb.54807/DNMBP-AS1/lnckb.70690/LOC107984347	TM9SF3/PRPF40A/DHX15/ZC3H15/RAB1A/SEC24A/TOP1/SAR1A/SEC22B/CAMSAP2/FNDC3B/MORF4L2/DDX50/TAF2/SLC25A32/DENND4A/FAM208B/IL6ST/ATP13A3/LOC101927795
M27	156	43	lnckb.102105/lnckb.11042/lnckb.11753/lnckb.12662/lnckb.1366/lnckb.14558/lnckb.14589/lnckb.14608/lnckb.16980/lnckb.1825/lnckb.18722/lnckb.22397/lnckb.22765/lnckb.22844/lnckb.23305/lnckb.24277/lnckb.24817/lnckb.30790/lnckb.33960/lnckb.33961/lnckb.34659/lnckb.35209/lnckb.35985/lnckb.38130/lnckb.40334/lnckb.45471/lnckb.45472/lnckb.49674/lnckb.51105/lnckb.52539/lnckb.54091/lnckb.55471/lnckb.55495/lnck…	lnckb.102105/LOH12CR2/CISTR/RP11-412D9.4/LOC105378678/UBAC2-AS1/LOC105370333/FGF14-AS2/RP11-814P5.1/LOC102724319/SSTR5-AS1/LOC107985066/RP11-166P13.3/RP11-758H9.2/RP11-449J21.5/MIR133A1HG/RP11-635N19.1/LOC107985944/LOC105372686/RP11-560A15.6/LOC101928126/SEPT5-GP1BB/NDUFA6-AS1/LOC107986121/LOC101927179/LOC105374942/LOC101928331/HRAT92/LOC101927420/CTD-2336O2.1,CTD-2336O2.3/KB-1460A1.1/lnckb.55471…	WNK2/PIFO/5-Sep/SEPT5-GP1BB/QPRT/PAK6/BEX3/BUB1B-PAK6/PGAM2/DBNL/LOC102723665/NMNAT3/C15orf56/LOC107987036/C11orf1/SERP2/TECR/SYNGR1/C9orf129/CACNA2D3
M28	142	3	lnckb.27291/lnckb.41016/lnckb.50250	LOC107985277/LOC102723704/LOC105375215	SRP72/DENND6A-AS1/TMED2/NCBP2/ATF6/SYNCRIP/DDX18/ACTR3/WDR3/AGFG1/HSPA13/UTP20/MCMBP/UBE2K/NIPA2/RPN1/SDAD1/XRN2/COPB1/HNRNPR
M29	140	16	lnckb.1286/lnckb.1673/lnckb.20907/lnckb.22128/lnckb.23414/lnckb.24033/lnckb.29884/lnckb.33790/lnckb.34904/lnckb.44064/lnckb.4513/lnckb.56155/lnckb.6623/lnckb.7683/lnckb.93654/lnckb.93992	LOC105378662/SSBP3-AS1/ABR/lnckb.22128/lnckb.23414/DLGAP1-AS1/LOC107985899/CEBPB-AS1/AATBC/lnckb.44064/FLVCR1-AS1/LINC00476/TMEM254-AS1/lnckb.7683/lnckb.93654/lnckb.93992	ZNF598/GRAMD1A/TXLNA/CAPN15/NSMF/PTBP1/SLC16A3/AATBC/SH2B2/TNIP2/LTBR/SLC50A1/BCL3/ARFIP2/SEC61B/FRMD8/SH3GL1/LOC101928120/FAM20C/IFITM2
M30	137	20	lnckb.11745/lnckb.13800/lnckb.22517/lnckb.22787/lnckb.23046/lnckb.2745/lnckb.29118/lnckb.30779/lnckb.311/lnckb.33623/lnckb.36658/lnckb.36873/lnckb.37513/lnckb.40385/lnckb.42217/lnckb.4532/lnckb.52433/lnckb.55714/lnckb.57125/lnckb.57898	LOC100652999/SPG20-AS1/RP11-580I16.2/RP11-159D12.6/LINC00674/SRGAP2-AS1/LOC285043/LOC101927834/LOC107984916/SYS1-DBNDD2/LOC105376959/RP11-384L8.1/LOC107984079/DANCR/CTD-2194D22.3/LOC107985263/LINC00689/LOC105376074/LOC101928525/LINC01186	IPO13/IRX4/POLDIP2/MRPS2/HYAL1/LOC107985263/CTD-2194D22.3/POMGNT1/LOC101928525/BCL11A/MYL2/TOR4A/SLC38A7/TMEM120A/GUCD1/RNPEPL1/ESRRA/PCYT2/HOOK2/SRGAP2C
M31	135	10	lnckb.23352/lnckb.26800/lnckb.27159/lnckb.34749/lnckb.34847/lnckb.44725/lnckb.45956/lnckb.4886/lnckb.73066/lnckb.7801	LOC105371901/PCAT19/CARD8-AS1/LOC107985496/LOC101928233/LOC107986479/HCP5/RP11-295G20.2/lnckb.73066/H19	ESAM/CDH5/ADGRG1/SHANK3/KANK3/PKN3/PRR29/ICAM2/SH2D3C/NOVA2/TSPAN14/NOTCH4/ARHGEF15,RP11-849F2.4/CXorf36/FLT4/EGFL7/IL27RA/ADAM15/MAP3K11/ROBO4
M32	135	28	lnckb.10612/lnckb.11486/lnckb.11955/lnckb.11961/lnckb.12152/lnckb.16410/lnckb.16411/lnckb.20692/lnckb.20978/lnckb.22863/lnckb.22881/lnckb.31352/lnckb.32675/lnckb.35717/lnckb.43260/lnckb.43600/lnckb.44222/lnckb.44684/lnckb.45957/lnckb.49957/lnckb.51394/lnckb.53937/lnckb.54802/lnckb.55424/lnckb.57043/lnckb.7349/lnckb.76500/lnckb.83561	RP11-598F7.5,RP11-598F7.6/LOC105369748/LOC101927583/AGAP2-AS1/LOC105369827/MEG9/AL132709.1/RP11-830F9.5/LOC105371490/LOC100996660/TBX2-AS1/AC078883.3,AC093818.1/lnckb.32675/LOC102723507/CTD-2201I18.1/STARD4-AS1/lnckb.44222/LOC107986475/HCG26/MEOX2-AS1/RP11-395B7.2/RP11-100L22.1/LOC107986986/lnckb.55424/LOC107987136/lnckb.7349/lnckb.76500/lnckb.83561	AGAP2-AS1/CCM2L/CBFA2T3/AGAP2/HIGD1B/EGFLAM/TCF15/RP11-395B7.2/MEOX2-AS1/MUC3A/HSPA12B/USHBP1/RP11-830F9.5/LOC100129697/ZBTB46/SLC9A3R2/CABP1/TNFRSF25/FAM162B/AVPR2
M33	133	11	lnckb.10958/lnckb.19540/lnckb.27389/lnckb.3484/lnckb.43877/lnckb.50172/lnckb.55599/lnckb.58165/lnckb.6898/lnckb.85734/lnckb.9304	LOC105369655/RP11-455F5.5/CTD-2616J11.14,CTD-2616J11.3/LOC105371468/AC034220.3/LOC105375304/LINC01410/MIR223/LOC105378443/lnckb.85734/LOC105369361	ITGAM/SPI1,RP11-750H9.5/NCKAP1L/TYROBP/SIGLEC9/ITGB2/C1QC/CD53/LAPTM5/C1QB/ARHGAP30/C1QA/VAMP8/HCK/FCGR3A/CD68/WAS/SYK/lnckb.8615/AIF1
M34	129	34	lnckb.10774/lnckb.15190/lnckb.16191/lnckb.17238/lnckb.17426/lnckb.18359/lnckb.18480/lnckb.2234/lnckb.22984/lnckb.23073/lnckb.23079/lnckb.26353/lnckb.27552/lnckb.33214/lnckb.34008/lnckb.36119/lnckb.36995/lnckb.37570/lnckb.40213/lnckb.41818/lnckb.42737/lnckb.47222/lnckb.50268/lnckb.50775/lnckb.52327/lnckb.52833/lnckb.551/lnckb.58969/lnckb.66927/lnckb.6728/lnckb.74168/lnckb.7538/lnckb.9674/lnckb.9990	CD27-AS1/RP11-829H16.3/lnckb.16191/EIF3J-AS1/ZNF280D/NR2F2-AS1/lnckb.18480/CCDC18-AS1/RP11-927P21.1/LOC105371874/ABCA9-AS1/AC008992.1/LENG8-AS1,CTD-2587H19.3,AC008746.12/ZNF337-AS1,RP4-694B14.8/lnckb.34008/LINC00899/ENTPD3-AS1/lnckb.37570/KLF3-AS1/RP11-10K16.1/AC025171.1,CTD-2035E11.5/RP1-142L7.5/AC005154.6/RP11-479O9.4/PAXIP1-AS2,RP11-5C23.1,RP11-5C23.2/LOC107986867/LOC107984921/LINC00894/RP1-90…	DMTF1/TTC14/EFHC1/TTLL3/LRRC37B/PAXIP1-AS2,RP11-5C23.1,RP11-5C23.2/PPP4R1L/RP11-236L14.2/CLPTM1/STX16/CFAP44/POGZ/ARMCX4/SPATA6/CROCCP3/NR2F2-AS1/LUC7L3/ARGLU1/ZNF767P/FAM111A
M35	125	14	lnckb.15927/lnckb.21286/lnckb.21288/lnckb.21892/lnckb.37559/lnckb.38000/lnckb.39837/lnckb.40477/lnckb.41826/lnckb.50280/lnckb.50904/lnckb.51371/lnckb.5623/lnckb.74199	LOC101928352/LOC107987245/LOC102724262/RAD51D/PRICKLE2-AS1/LINC01279/AFAP1-AS1/IGFBP7-AS1/LOC101928383/INMT-FAM188B/LOC107986809/PCOLCE-AS1/VIM-AS1/lnckb.74199	VIM/VIM-AS1/MGP/DPYSL3/FMOD/BGN/PNMA2/KDELC2/C1S/STK32A/RBMS3/EFEMP1/ANXA4/CLIP3/SH3BGRL/LOC101927572/AEBP1/LPAR1/SERPING1/CFH
M36	123	10	lnckb.18697/lnckb.25332/lnckb.25408/lnckb.35147/lnckb.45897/lnckb.51749/lnckb.58832/lnckb.58874/lnckb.897/lnckb.9199	LA16c-313D11.12/LOC105372245/LOC105372250/XXbac-B476C20.9/lnckb.45897/lnckb.51749/lnckb.58832/lnckb.58874/LOC101928324/RP11-867G23.1	ACTR1A/DPP9/DPP9-AS1/SCAMP3/TUBG1/PGAM5/C6orf47/METTL13/CNPPD1/DOLK/FLII/HPS6/MFSD13A/POLR2D/SLC35B1/GSK3A/SEC24C/MFSD5/LETM1/SZRD1
M37	122	15	lnckb.10407/lnckb.15616/lnckb.21090/lnckb.23032/lnckb.24049/lnckb.29309/lnckb.32286/lnckb.35559/lnckb.37555/lnckb.40805/lnckb.42690/lnckb.43608/lnckb.47202/lnckb.50014/lnckb.9214	LOC105369566/PSMA3-AS1/AC012146.7/LOC101928045/LINC00526/LOC107985873/LOC101928816/HORMAD2-AS1,RP3-394A18.1/PSMD6-AS2/THAP9-AS1/LOC100506548/EPB41L4A-AS1/TRAF3IP2-AS1/AC003986.6/RP11-867G23.8	PTBP3/MAP4K5/HNRNPA3/CDK17/EML4/FAM91A1/ZCCHC7/FAM126A/IQCB1/HNRNPD/USP3/RNF149/CNOT2/RBMS1/RNF138/FLVCR1/TBC1D15/ZNF841/ZNF207/SMURF2
M38	118	16	lnckb.12961/lnckb.15671/lnckb.17692/lnckb.25699/lnckb.26416/lnckb.27480/lnckb.34131/lnckb.34133/lnckb.34843/lnckb.37495/lnckb.38280/lnckb.41868/lnckb.45944/lnckb.48119/lnckb.48192/lnckb.54629	PXN-AS1/RP11-47I22.1/LOC145694/CTC-510F12.7/lnckb.26416/LOC105372454/LOC101928465/SLCO4A1-AS1/LOC107987299/FLNB-AS1/LOC107986127/LOC105377555/PSORS1C3/LOC107986673/RP11-302L19.3/LOC105375785	PLEKHG1/CLEC1A/CYTH1/B3GNT5/VEGFC/TNFRSF10A/PXN-AS1/GPR4/RASIP1/TNFRSF10B/LOC105377555/CSNK1E/MLLT4/SEMA4C/RBMS2/FLT1/ARHGEF7/PXN/CDC42SE1/TMEM184B
M39	113	25	lnckb.12701/lnckb.18397/lnckb.18903/lnckb.18907/lnckb.19569/lnckb.24223/lnckb.25015/lnckb.25186/lnckb.28608/lnckb.30134/lnckb.31650/lnckb.43245/lnckb.45511/lnckb.46439/lnckb.47384/lnckb.47862/lnckb.5254/lnckb.55698/lnckb.56136/lnckb.56266/lnckb.62954/lnckb.6793/lnckb.6794/lnckb.7124/lnckb.7770	MIR4496/IRAIN/ZNF213-AS1/ZNF213-AS1/lnckb.19569/LDLRAD4/RP11-4B16.4/LOC102723811/lnckb.28608/LOC101928371/AC067945.4/LOC101929201/RP1-151F17.1/LOC101929705/RNF217-AS1/lnckb.47862/PRR26/RP11-88I18.2/LOC107987102/NAMA/CATG00000052057.1/LOC107984252/XLOC_008559/LOC101927472/KRTAP5-AS1	ITPRIP/LOC101927472/ZNF331/LOC101928371/lnckb.24179/CHMP1B/NR4A3/GNAL/PDLIM3/PDLIM4/RP4-536B24.2/EIF2AK3/SLC7A5/GPR3/TIPARP/CTB-89H12.4,CSNK1A1/RP11-88I18.2/RELT/CNKSR3/POLR2M
M40	107	32	lnckb.104786/lnckb.104787/lnckb.111027/lnckb.13754/lnckb.1447/lnckb.15452/lnckb.16817/lnckb.16935/lnckb.17579/lnckb.18854/lnckb.19063/lnckb.19181/lnckb.22906/lnckb.26162/lnckb.3009/lnckb.30161/lnckb.31096/lnckb.31776/lnckb.33319/lnckb.33832/lnckb.34616/lnckb.35198/lnckb.47041/lnckb.48203/lnckb.51785/lnckb.51786/lnckb.54115/lnckb.55665/lnckb.58460/lnckb.67989/lnckb.67990/lnckb.68348	lnckb.104786/lnckb.104787/lnckb.111027/N4BP2L2-IT2/ERI3-IT1/LOC105370487/lnckb.16817/LOC107987222/LOC105370861/SRRM2-AS1/RP11-609N14.4/LOC100505915/lnckb.22906/LOC101928926/lnckb.3009/LOC107985915/ARL5A/AC005037.3/lnckb.33319/ADNP-AS1/PAXBP1-AS1/AC000068.5/LOC101927365/LOC105378155/RP11-212P7.2/lnckb.51786/UBR5-AS1/LOC107987072/LINC00630/lnckb.67989/lnckb.67990/lnckb.68348	LOC101928926/PAXBP1-AS1/RASA2/ZNF506/THOC1/CEP95/KATNBL1/ZNF83.1/ZNF83/SLC16A4/ANKRD10/SUZ12P1/lnckb.3009/LOC105378155/RUFY3/TTC17/lnckb.68348/UBR5-AS1/TMEM243/N4BP2L1
M41	101	6	lnckb.10828/lnckb.19816/lnckb.22446/lnckb.33798/lnckb.35744/lnckb.35767	LOC105369634/RP11-327F22.1/CTD-2020K17.3/LINC01270/LOC107985578/LOC105373024	NCF2/STXBP2/LILRB3/MYO1F/ADAM8/ARRB2/lnckb.25577/RPS6KA1/FGR/ARHGAP9/GMIP/ITGAX/CSF3R/LINC01272/AQP9/RP11-327F22.6/LCP2/OSCAR/VAV1/TREM1
M42	101	43	lnckb.101775/lnckb.10325/lnckb.109846/lnckb.109847/lnckb.12481/lnckb.14854/lnckb.15334/lnckb.15336/lnckb.16166/lnckb.16911/lnckb.17500/lnckb.17758/lnckb.17773/lnckb.18922/lnckb.19107/lnckb.19517/lnckb.23610/lnckb.24621/lnckb.25484/lnckb.26582/lnckb.26933/lnckb.29449/lnckb.29615/lnckb.29737/lnckb.3006/lnckb.30391/lnckb.32611/lnckb.33029/lnckb.3847/lnckb.41476/lnckb.42888/lnckb.43190/lnckb.45004/ln…	lnckb.101775/LOC101929340/lnckb.109846/lnckb.109847/RP11-256L6.3/LOC105370384/lnckb.15334/lnckb.15336/lnckb.16166/lnckb.16911/RP11-16B9.1/CTD-2524L6.3/lnckb.17773/LINC00921/RP11-490O6.2/CDIPT-AS1/RP13-516M14.1/lnckb.24621/LOC107985302/CTD-3220F14.1/AC084219.4/AC079807.2/LOC107985768/LOC107985892/LOC107985203/LOC100506473/LOC105376810/RP4-568F9.3/RP11-533E19.7/SMARCA5-AS1/LOC105378980/CTC-366B18.4…	CTC-338M12.4/CRYGS/TRIM52/lnckb.9468/LOC101929340/NPFF/SMARCA5-AS1/APLP2/lnckb.6843/lnckb.24621/PDE6C/CTC-366B18.4/MROH8/RP4-568F9.3/MSANTD2/LOC107985768/CRLF3/LOC107985946/PGAM1/TSSK3
M43	100	5	lnckb.27527/lnckb.34200/lnckb.36237/lnckb.53052/lnckb.57284	LOC105372458/LOC100505771/LOC105373095/LOC107986934/ARRDC1-AS1	SERINC1/DMXL1/PJA2/CHMP2B/NF1/SCAMP1/RNF11/C11orf58/UBL3/MATR3/CDC73/KRIT1/RAB6A/GINM1/BBX/RP11-582E3.6/MORF4L1/TMEM106B/RP1-111D6.3,TAB2/GOPC
M44	98	14	lnckb.19580/lnckb.19604/lnckb.20922/lnckb.22981/lnckb.23511/lnckb.3191/lnckb.33413/lnckb.40672/lnckb.46444/lnckb.51489/lnckb.51648/lnckb.5520/lnckb.58820/lnckb.66939	lnckb.19580/RP11-196G11.2/LOC105371483/lnckb.22981/LOC105371925/LOC101928059/NORAD/lnckb.40672/lnckb.46444/KMT2E-AS1/ST7-AS2/CELF2-AS1/MIR503HG/AC068039.4	PRR14/AFG3L1P/RP13-104F24.2/LIME1/LOC105371925/LCAT/LOC101929240/TEPSIN/EID1/SHC4/NPDC1/lnckb.19580/CCNL2/CXXC1/PRKACB/ZASP/ATAD1/SHROOM1/CLK2/NOL12
M45	94	5	lnckb.14725/lnckb.23576/lnckb.27095/lnckb.45322/lnckb.980	COL4A2-AS1/MAFG-AS1/CTB-147N14.6/BLOC1S5-TXNDC5/RP5-1092A3.4	HM13/OSTC/PPIB/S100A11/KDELR2/TXNDC5/BLOC1S5-TXNDC5/BMP6/MYDGF/IKBIP/FKBP11/TBL2/SSR2/PDIA3/FAM129B/ELL3/RCN1/TMEM214/ALDH18A1/ANXA2
M46	93	5	lnckb.10345/lnckb.23321/lnckb.34103/lnckb.34185/lnckb.54756	STT3A-AS1/SNHG16/RP11-157P1.4/lnckb.34185/CTD-3065J16.9	C11orf98/LBHD1/CFAP157/IMP4/BRMS1/RUVBL2/ADRM1/PTRH1/ORMDL2/YKT6/RBM42/DDX54/AP2S1/NUTF2/AP1M1/TBL3/NELFE/RRP36/TSSC4/RP11-157P1.4
M47	92	11	lnckb.2148/lnckb.28646/lnckb.36261/lnckb.38170/lnckb.40002/lnckb.40889/lnckb.42557/lnckb.46068/lnckb.47/lnckb.6760/lnckb.6768	LOC105378841/NRIR/lnckb.36261/LOC105374071/lnckb.40002/LOC102723458/LOC107986411/PSMB8-AS1/lnckb.47/LOC105378419/LOC107984251	OAS2/PSMB9/EPSTI1/IFIT3/IFIH1/MX1/PSMB8-AS1/DDX58/OAS3/RSAD2/PARP12/SAMD9L/PSMB8/GBP1P1/PARP14/lnckb.47/ISG15/LOC105374071/PARP9/GBP4
M48	86	10	lnckb.104279/lnckb.17184/lnckb.20670/lnckb.22382/lnckb.22695/lnckb.22697/lnckb.33377/lnckb.57645/lnckb.797/lnckb.82890	lnckb.104279/RP11-546B15.1/SNAI3-AS1/ASB16-AS1/TOB1-AS1/TOB1-AS1/LOC107985393/PHKA2-AS1/LOC107985737/lnckb.82890	TRAM1/TWF1/15-Sep/GNAI3/SPTLC1/ARPC5/ADSS/CFAP97/CMTM6/ATP6AP2/TMEM248/RP11-546B15.1/ZNHIT6/TMEM87A/CAP1/ATP11C/MFSD14B/PPP4R3B/RDH11/SEC31A
M49	81	9	lnckb.18452/lnckb.2269/lnckb.31107/lnckb.33757/lnckb.34683/lnckb.48159/lnckb.55313/lnckb.56591/lnckb.56943	LOC105371026/RP4-639F20.1/LOC105373690/LOC101927486/LOC102724584/LOC101929523/B4GALT1-AS1/PAPPA-AS1/PRRX2-AS1	PRPS2/LRRK1/CNN3/LOC105371026/MPZL1/RAB8B/SLC35F2/RGS10/IL33/IL1R1/TPM4/PTMA/lnckb.25965/RAB31/BACE2/SOAT1/ARHGEF26/TOP1MT/LHFPL2/VCAN
M50	70	10	lnckb.107439/lnckb.24019/lnckb.30218/lnckb.32580/lnckb.3467/lnckb.37815/lnckb.39182/lnckb.44888/lnckb.57963/lnckb.69224	lnckb.107439/LOC104968399/STARD7-AS1/PP14571/LOC729867/ST3GAL6-AS1/LOC105374257/LOC107986489/lnckb.57963/lnckb.69224	ZNF622/ATG9A/GBF1/XPR1/LARGE1/PIGS/NUDT16/TMEM127/NOP9/RNF41/SLC1A3/NACC2/ICMT/RPS6KA2/lnckb.57963/FAM58A/CYB5R1/TUBA3D/TMEM164/POPDC2
M51	63	3	lnckb.38456/lnckb.40718/lnckb.58540	RP11-731C17.2/LOC105377291/LOC101928335	GNAQ/TMOD3/LOC100422556/MID2/MIER1/TRIM38/TTC39B/PRKD3/MAN2A1/CSNK1G3/ATF2/CTBS/LOC101928335/MAML2/L3MBTL3/EPS8/FOXP1/TGFBR1/VGLL3/LIMA1
M52	61	7	lnckb.13977/lnckb.29595/lnckb.39403/lnckb.51753/lnckb.54970/lnckb.56820/lnckb.8968	TPT1-AS1/AC016747.3/LINC00969/GCC1/LOC101930053/lnckb.56820/HNRNPUL2-BSCL2	CTR9/CLP1/MOCS3/MFAP1/GTF2E1/DBR1/CSTF2T/CSTF1/CHAMP1/ZBTB6/DDX20/CHD8/ERCC4/C9orf64/LCMT2/GCC1/ZBTB39/SMCR8/ZNF416/ZIK1
M53	57	4	lnckb.11325/lnckb.19609/lnckb.35005/lnckb.8198	LINC00941/RP11-196G11.3/LL21NC02-21A1.1/LOC105376575	FKBP10/RCN3/PRAF2/SNX22/TMED3/VKORC1/EMILIN1/TGFB1/RABAC1/P3H4/PDIA5/RP11-196G11.3/FXYD5/SSR4/FAM109B/RAD9A.1/CYBA/CNPY2/BET1L/GMPPA
M54	51	17	lnckb.13786/lnckb.14833/lnckb.16766/lnckb.24563/lnckb.26608/lnckb.26609/lnckb.2970/lnckb.31184/lnckb.33196/lnckb.41830/lnckb.42285/lnckb.42802/lnckb.46802/lnckb.47439/lnckb.54064/lnckb.55491/lnckb.70080	RP11-307O13.1/GAS6-AS2/LOC105370728/RP11-742D12.2/LOC644554/LOC100631378/LOC105371427/LOC643072/LOC101926889/HAND2-AS1,RP11-475B2.1/LINC01018/CTD-2366F13.1/HMGN3-AS1/LOC105377998/KB-173C10.1/lnckb.55491/lnckb.70080	FBXO40/CMBL/FSD2/PPP1R12B/KB-173C10.1/DAND5/FGF12/LOC644554/HMGN3-AS1/ERLIN1/HAND2-AS1,RP11-475B2.1/NFYC/LOC100631378/NUDT5/METTL11B/LOC643072/JUP/RALGPS1/CTD-2366F13.1/ITPRIPL2
M55	50	5	lnckb.10679/lnckb.18268/lnckb.18832/lnckb.19509/lnckb.31223	LOC100507424/PRC1-AS1/LOC105371050/LOC107984837/AC007750.5	MKI67/FOXM1/NUSAP1/GTSE1,TRMU/CCNB1/NCAPG/TK1/PLK1/CDK1/ZWINT/KIF20A/CCNF/E2F1/SPAG5/KIF2C/CDC6/RACGAP1/LOC105371050/PTTG1/PRC1
M56	49	12	lnckb.12586/lnckb.21940/lnckb.2352/lnckb.2354/lnckb.36853/lnckb.44539/lnckb.44540/lnckb.4500/lnckb.4501/lnckb.46299/lnckb.51861/lnckb.53805	HELLPAR/CCL15/LOC101928334/LOC101928370/LOC105377016/LOC107986467/RP11-175K6.1/LOC105372909/LOC102723761/RP11-61I13.3/COPG2IT1/LOC101927118	FABP4/LOC101927118/CNR1/SCN4A/RBP7/ADRA2A/CXCL14/LOC105377016/CCL15/CCL14/SH3BGRL2/PDE1B/PPARG/LOC107986467/ADGRL4/LRRC1/RP11-61I13.3.1/MEST,RP11-2E11.9/LOC101928334/HELLPAR
M57	48	7	lnckb.19550/lnckb.25987/lnckb.39664/lnckb.42537/lnckb.44039/lnckb.46833/lnckb.504	LOC101928707/CTD-3222D19.12/LOC107986247/CTD-2186M15.3/LOC107986368/LOC105377872/LOC101927441	ELOVL1/CDC20/ATP13A2/SLC35C1/CCDC137/RPS6KA4/ATXN7L3/PCNX3/RAB35/PTPN23/TBC1D10B/CCM2/POLD1/RHOG/ZNF668/LOC101928707/IMPDH1/UBE2J2/FBXL19/LIMK1
M58	45	7	lnckb.10969/lnckb.17429/lnckb.21929/lnckb.30144/lnckb.34974/lnckb.44105/lnckb.47939	LOC101928100/LINC00926/LOC105371744/LOC105374854/ITGB2-AS1/LINC01024/LOC105378083	TMC8/ZAP70/DENND1C/IKZF1/SYTL1/TAGAP/TBC1D10C/ANO9/CARMIL2/CD37/CRB3,CTD-2396E7.11/KLRK1/ITGB7/KLRC4-KLRK1,KLRK1/CD69/TRAF3IP3/RASAL3/PARP15/LINC00926/ITGAL
M59	40	5	lnckb.23089/lnckb.24286/lnckb.55725/lnckb.55730/lnckb.8915	RP1-193H18.3/RP11-535A5.1/SMC5-AS1/LOC101927086/LOC107984334	SAMHD1/TLDC2/PTPRS/AOX1/TIMP3/MAMDC2/SYN3/lnckb.25421/METTL7A/MAMDC2-AS1.1/WASF3/KCND1/PRRG4/SMC5-AS1/FOXO1/BMX/SYBU/AKR1C1/KIF5C/RP11-535A5.1
M60	36	0	NA	NA	ITLN1/MYRF/PRG4/KRT19/SLPI/TGM1/FAM110C/CLDN1/TPR/HP/EPS8L1/LMNTD2/TXNL4B/KRT18/KRT7/HAS1/CA12/PTPRF/C3/MAL2
M61	34	1	lnckb.58877	lnckb.58877	C1R/TMEM45A/HPS3/RP11-379F4.4/CP/RARRES1/BASP1/LXN/PLA2G2A/LRP1/MGST1/STON1/GTF2A1L,STON1-GTF2A1L/PDGFRA/MAN1A1/CTD-2639E6.9/MMP14/C1RL/H2AFJ/lnckb.58877
